# Distinct Type 1 Immune Networks Underlie the Severity of Restrictive Lung Disease after COVID-19

**DOI:** 10.1101/2024.04.03.587929

**Authors:** Glenda Canderan, Lyndsey M. Muehling, Alexandra Kadl, Shay Ladd, Catherine Bonham, Claire E. Cross, Sierra M. Lima, Xihui Yin, Jeffrey M. Sturek, Jeffrey M. Wilson, Behnam Keshavarz, Naomi Bryant, Deborah D. Murphy, In Su Cheon, Coleen A. McNamara, Jie Sun, Paul J. Utz, Sepideh Dolatshahi, Jonathan M. Irish, Judith A. Woodfolk

## Abstract

The variable etiology of persistent breathlessness after COVID-19 have confounded efforts to decipher the immunopathology of lung sequelae. Here, we analyzed hundreds of cellular and molecular features in the context of discrete pulmonary phenotypes to define the systemic immune landscape of post-COVID lung disease. Cluster analysis of lung physiology measures highlighted two phenotypes of restrictive lung disease that differed by their impaired diffusion and severity of fibrosis. Machine learning revealed marked CCR5+CD95+ CD8+ T-cell perturbations in mild-to-moderate lung disease, but attenuated T-cell responses hallmarked by elevated CXCL13 in more severe disease. Distinct sets of cells, mediators, and autoantibodies distinguished each restrictive phenotype, and differed from those of patients without significant lung involvement. These differences were reflected in divergent T-cell-based type 1 networks according to severity of lung disease. Our findings, which provide an immunological basis for active lung injury versus advanced disease after COVID-19, might offer new targets for treatment.
