## Supplementary Table 5 for "Distinct Type 1 Immune Networks Underlie the Severity of Restrictive Lung Disease after COVID-19"

### Sheet: Sheet1
Supplementary Table 5. Complete List of Immune Subsets Identified by Flow Cytometry Panel 2
Cell subset	Gating strategy	Excluded from analysis due to batch effect
pDCs	CD3-CD19-HLA-DR+CD123+CD11c-
mDCs	CD3-CD19-HLA-DR+CD123-CD11c+
cDC2	CD3-CD19-HLA-DR+CD123-CD11c+CD1c+
cDC1-like	CD3-CD19-HLA-DR+CD123-CD11c+CD1c-
Monocytes	CD3-CD19-HLA-DR+CD14+	YES
cMONO	CD3-CD19-HLA-DR+CD14++CD16-	YES
cMONO CD56+	CD3-CD19-HLA-DR+CD14++CD16- CD56+	YES
iMONO	CD3-CD19-HLA-DR+CD14+CD16+	YES
iMONO CD56+	CD3-CD19-HLA-DR+CD14+CD16+CD56+	YES
ncMONO	CD3-CD19-HLA-DR+CD14+CD16++
ncMONO CD56p	CD3-CD19-HLA-DR+CD14+CD16++CD56+
eMDSC	CD3-CD19-HLA-DR-CD14-CD15- CD33+
PMN MDSC	CD3-CD19-HLA-DR-CD14-CD11b+ CD15+CD14-
mMDSC	CD3-CD19-HLA-DR-CD14-CD11b+ CD15-CD14+
ILC-like	CD3-CD19-CD14-CD4-CD8-CD16-CD15-CD123-CD33-CD127+
ILC2-like	CD3-CD19-CD14-CD4-CD8-CD16-CD15-CD123-CD33-CD127+CRTH2+
ILC3-like	CD3-CD19-CD14-CD4-CD8-CD16-CD15-CD123-CD33-CD127+CRTH2-CD117+
ILC1-like	CD3-CD19-CD14-CD4-CD8-CD16-CD15-CD123-CD33-CD127+CRTH2-CD117-
CD56++CD16- NK	CD3-CD19-CD14-CD15-CD56++CD16-
CD56++CD16-CD57+ NK	CD3-CD19-CD14-CD15-CD56++CD16-CD57+
CD56+CD16- NK	CD3-CD19-CD14-CD15-CD56+CD16-
CD56+CD16-CD57+ NK	CD3-CD19-CD14-CD15-CD56+CD16-CD57+
CD56+CD16++ NK	CD3-CD19-CD14-CD15-CD56+CD16++
CD56+CD16++ CD57+ NK	CD3-CD19-CD14-CD15-CD56+CD16++CD57+
NK	CD3-CD19-CD14-CD15-CD56+
gdT	CD14-CD19- CD3+ gdTCR+
CD4+ gdT	CD14-CD19- CD3+ gdTCR+CD4+CD8-
TEMRA CD4+ gdT	CD14-CD19- CD3+ gdTCR+ CD4+CD8- CD45RA+ CCR7-CD27-
Naïve CD4+ gdT	CD14-CD19- CD3+ gdTCR+ CD4+CD8-CD45RA+ CCR7+CD27+
EM CD4+ gdT	CD14-CD19- CD3+ gdTCR+ CD4+ CD8-CD45RA- CCR7-CD27-
TM CD4+ gdT	CD14-CD19- CD3+ gdTCR+ CD4+ CD8-CD45RA- CCR7-CD27+
CM CD4+ gdT	CD14-CD19- CD3+ gdTCR+ CD4+ CD8-CD45RA- CCR7+CD27+	YES
HLA-DR+CD38- CD4+ gdT	CD14-CD19- CD3+ gdTCR+ CD4+ CD8-HLA-DR+CD38-
HLA-DR- CD38+ CD4+ gdT	CD14-CD19- CD3+ gdTCR+ CD4+ CD8-HLA-DR-CD38+
HLA-DR-CD38- CD4+ gdT	CD14-CD19- CD3+ gdTCR+ CD4+ CD8-HLA-DR-CD38-
HLA-DR+CD38+ CD4+ gdT	CD14-CD19- CD3+ gdTCR+ CD4+ CD8-HLA-DR+CD38+	YES
CD57-CD28+ CD4+ gdT	CD14-CD19- CD3+ gdTCR+ CD4+ CD8-CD57-CD28+
CD57+CD28+ CD4+ gdT	CD14-CD19- CD3+ gdTCR+ CD4+ CD8-CD57+CD28+
CD57+CD28- CD4+ gdT	CD14-CD19- CD3+ gdTCR+ CD4+ CD8-CD57+CD28-
CD57-CD28- CD4+ gdT	CD14-CD19- CD3+ gdTCR+ CD4+ CD8-CD57-CD28-
CD8+ gdT	CD14-CD19- CD3+ gdTCR+ CD4-CD8+
TEMRA CD8+ gdT	CD14-CD19- CD3+ gdTCR+ CD4-CD8+ CD45RA+CCR7-CD27-
Naïve CD8+ gdT	CD14-CD19- CD3+ gdTCR+ CD4-CD8+ CD45RA+CCR7+CD27+
EM CD8+ gdT	CD14-CD19- CD3+ gdTCR+ CD4-CD8+ CD45RA-CCR7-CD27-
TM CD8+ gdT	CD14-CD19- CD3+ gdTCR+CD4- CD8+ CD45RA-CCR7-CD27+
CM CD8+ gdT	CD14-CD19- CD3+ gdTCR+ CD4-CD8+ CD45RA-CCR7+CD27+
HLA-DR+CD38- CD8+ gdT	CD14-CD19- CD3+ gdTCR+ CD4-CD8+ HLA-DR+CD38-
HLA-DR+CD38+ CD8+ gdT	CD14-CD19- CD3+ gdTCR+ CD4-CD8+ HLA-DR+CD38+
HLA-DR-CD38+ CD8+ gdT	CD14-CD19- CD3+ gdTCR+ CD4-CD8+ HLA-DR-CD38+
HLA-DR-CD38- CD8+ gdT	CD14-CD19- CD3+ gdTCR+CD4- CD8+ HLA-DR-CD38-
CD57-CD28+ CD8+ gdT	CD14-CD19- CD3+ gdTCR+ CD4-CD8+ CD57-CD28+
CD57+CD28+ CD8+ gdT	CD14-CD19- CD3+ gdTCR+ CD4-CD8+ CD57+CD28+
CD57+ CD28- CD8+ gdT	CD14-CD19- CD3+ gdTCR+ CD4-CD8+ CD57+CD28-
CD57-CD28- CD8+ gdT	CD14-CD19- CD3+ gdTCR+ CD4-CD8+ CD57-CD28-
DN gdT	CD14-CD19- CD3+ gdTCR+ CD8- CD4-
TEMRA DN gdT	CD14-CD19- CD3+ gdTCR+ CD8- CD4- CD45RA+ CCR7-CD27-
Naïve DN gdT	CD14-CD19- CD3+ gdTCR+ CD8- CD4- CD45RA+ CCR7+CD27+
EM DN gdT	CD14-CD19- CD3+ gdTCR+ CD8- CD4- CD45RA- CCR7-CD27-
TM DN gdT	CD14-CD19- CD3+ gdTCR+ CD8- CD4- CD45RA- CCR7-CD27+
CM DN gdT	CD14-CD19- CD3+ gdTCR+ CD8- CD4- CD45RA- CCR7+CD27+
HLA-DR+CD38- DN gdT	CD14-CD19- CD3+ gdTCR+ CD8- CD4- HLADR+CD38-
HLA-DR+CD38+ DN gdT	CD14-CD19- CD3+ gdTCR+ CD8- CD4- HLADR+CD38+
HLA-DR-CD38+ DN gdT	CD14-CD19- CD3+ gdTCR+ CD8- CD4- HLADR-CD38+
HLA-DR-CD38- DN gdT	CD14-CD19- CD3+ gdTCR+ CD8- CD4- HLADR-CD38-
CD57-CD28+ DN gdT	CD14-CD19- CD3+ gdTCR+ CD8- CD4- CD57-CD28+
CD57+CD28+ DN gdT	CD14-CD19- CD3+ gdTCR+ CD8- CD4- CD57+CD28+
CD57+CD28- DN gdT	CD14-CD19- CD3+ gdTCR+ CD8- CD4- CD57+CD28-
CD57-CD28- DN gdT	CD14-CD19- CD3+ gdTCR+ CD8- CD4- CD57-CD28-
iNKT	CD14-CD19-CD3+ gdTCR-TCRVb11+ TCRVa24ja18+
CD4 iNKT	CD14-CD19-CD3+ gdTCR-TCRVb11+ TCRVa24ja18+ CD4+CD8-
CD8 iNKT	CD14-CD19-CD3+ gdTCR-TCRVb11+ TCRVa24ja18+CD4-CD8+
DN iNKT	CD14-CD19-CD3+ gdTCR-TCRVb11+ TCRVa24ja18+ CD4-CD8-
abT cells	CD14-CD19-CD3+gdTCR-
CD4 T	CD14-CD19-CD3+gdTCR-CD56-CD4+CD8-
TEMRA CD4+ T	CD14-CD19-CD3+gdTCR-CD56-CD4+CD8-CD45RA+CCR7-CD27-
Naïve CD4+ T	CD14-CD19-CD3+gdTCR-CD56-CD4+CD8-CD45RA+CCR7+CD27+	YES
EM CD4+ T	CD14-CD19-CD3+gdTCR-CD56-CD4+CD8-CD45RA-CCR7-CD27-
TM CD4+ T	CD14-CD19-CD3+gdTCR-CD56-CD4+CD8-CD45RA-CCR7-CD27+
CM CD4+ T	CD14-CD19-CD3+gdTCR-CD56-CD4+CD8-CD45RA-CCR7+CD27+
HLA-DR+ CD38- CD4+ T	CD14-CD19-CD3+gdTCR-CD56-CD4+CD8-HLA-DR+CD38-
HLA-DR+ CD38+ CD4+ T	CD14-CD19-CD3+gdTCR-CD56-CD4+CD8-HLA-DR+CD38+
HLA-DR+ CD38- CD4+ T	CD14-CD19-CD3+gdTCR-CD56-CD4+CD8-HLA-DR+CD38-
HLA-DR- CD38- CD4+ T	CD14-CD19-CD3+gdTCR-CD56-CD4+CD8-HLA-DR-CD38-
CD57-CD28+ CD4+T	CD14-CD19-CD3+gdTCR-CD56-CD4+CD8-CD57-CD28+
CD57+CD28+ CD4+T	CD14-CD19-CD3+gdTCR-CD56-CD4+CD8-CD57+CD28+
CD57+CD28- CD4+T	CD14-CD19-CD3+gdTCR-CD56-CD4+CD8-CD57+CD28-
CD57-CD28- CD4+T	CD14-CD19-CD3+gdTCR-CD56-CD4+CD8-CD57-CD28-
Treg-like	CD14-CD19-CD3+gdTCR-CD56-CD4+CD8-CD127loCD25+
CRTH2+ CD4+ T	CD14-CD19-CD3+gdTCR-CD56-CD4+CD8-CRTH2+
DP T	CD14-CD19-CD3+gdTCR-CD56-CD4+CD8+
TEMRA DP T	CD14-CD19-CD3+gdTCR-CD56-CD4+CD8+ CD45RA+CCR7-CD27-
Naïve DP T	CD14-CD19-CD3+gdTCR-CD56-CD4+CD8+ CD45RA+CCR7+CD27+
EM DP T	CD14-CD19-CD3+gdTCR-CD56-CD4+CD8+ CD45RA-CCR7-CD27-
TM DP T	CD14-CD19-CD3+gdTCR-CD56-CD4+CD8+ CD45RA-CCR7-CD27+
CM DP T	CD14-CD19-CD3+gdTCR-CD56-CD4+CD8+ CD45RA-CCR7+CD27+
HLA-DR+CD38- DP T	CD14-CD19-CD3+gdTCR-CD56-CD4+CD8+HLA-DR+CD38-
HLA-DR+CD38+ DP T	CD14-CD19-CD3+gdTCR-CD56-CD4+CD8+HLA-DR+CD38+
HLA-DR-CD38+ DP T	CD14-CD19-CD3+gdTCR-CD56-CD4+CD8+HLA-DR-CD38+
HLA-DR-CD38- DP T	CD14-CD19-CD3+gdTCR-CD56-CD4+CD8+HLA-DR-CD38-
CD57+CD28+ DP T	CD14-CD19-CD3+gdTCR-CD56-CD4+CD8+CD57+CD28+
CD57-CD28+ DP T	CD14-CD19-CD3+gdTCR-CD56-CD4+CD8+CD57-CD28+
CD57+CD28- DP T	CD14-CD19-CD3+gdTCR-CD56-CD4+CD8+CD57+CD28-
CD57-CD28- DP T	CD14-CD19-CD3+gdTCR-CD56-CD4+CD8+CD57-CD28-
CD8+ T	CD14-CD19-CD3+gdTCR-CD56-CD4-CD8+
TEMRA CD8+ T	CD14-CD19-CD3+gdTCR-CD56-CD4-CD8+CD45RA+CCR7-CD27-
Naïve CD8+T	CD14-CD19-CD3+gdTCR-CD56-CD4-CD8+CD45RA+CCR7+CD27+
EM CD8+ T	CD14-CD19-CD3+gdTCR-CD56-CD4-CD8+CD45RA-CCR7-CD27-
TM CD8+ T	CD14-CD19-CD3+gdTCR-CD56-CD4-CD8+CD45RA-CCR7-CD27+
CM CD8+ T	CD14-CD19-CD3+gdTCR-CD56-CD4-CD8+CD45RA-CCR7+CD27+
HLA-DR+CD38- CD8+ T	CD14-CD19-CD3+gdTCR-CD56-CD4-CD8+HLA-DR+CD38-
HLA-DR+CD38+CD8+ T	CD14-CD19-CD3+gdTCR-CD56-CD4-CD8+HLA-DR+CD38+
HLA-DR-CD38+ CD8+ T	CD14-CD19-CD3+gdTCR-CD56-CD4-CD8+HLA-DR-CD38+
HLA-DR-CD38- CD8+ T	CD14-CD19-CD3+gdTCR-CD56-CD4-CD8+HLA-DR-CD38-
CD57-CD28+ CD8+ T	CD14-CD19-CD3+gdTCR-CD56-CD4-CD8+CD57-CD28+
CD57+CD28+ CD8+ T	CD14-CD19-CD3+gdTCR-CD56-CD4-CD8+CD57+CD28+
CD57+CD28- CD8+ T	CD14-CD19-CD3+gdTCR-CD56-CD4-CD8+CD57+CD28-
CD57-CD28- CD8+ T	CD14-CD19-CD3+gdTCR-CD56-CD4-CD8+CD57-CD28-
DN T	CD14-CD19-CD3+gdTCR-CD56-CD4-CD8-
TEMRA DN T	CD14-CD19-CD3+gdTCR-CD56-CD4-CD8-CD45RA+CCR7-CD27-
Naïve DN T	CD14-CD19-CD3+gdTCR-CD56-CD4-CD8- CD45RA+CCR7+CD27+
EM DN T	CD14-CD19-CD3+gdTCR-CD56-CD4-CD8- CD45RA-CCR7-CD27-
TM DN T	CD14-CD19-CD3+gdTCR-CD56-CD4-CD8- CD45RA-CCR7-CD27+
CM DN T	CD14-CD19-CD3+gdTCR-CD56-CD4-CD8- CD45RA-CCR7+CD27+
HLA-DR+CD38- DN T	CD14-CD19-CD3+gdTCR-CD56-CD4-CD8-HLA-DR+CD38-
HLA-DR+CD38+ DN T	CD14-CD19-CD3+gdTCR-CD56-CD4-CD8-HLA-DR+CD38+
HLA-DR-CD38+ DN T	CD14-CD19-CD3+gdTCR-CD56-CD4-CD8-HLA-DR-CD38+
HLA-DR-CD38- DN T	CD14-CD19-CD3+gdTCR-CD56-CD4-CD8-HLA-DR-CD38-
CD57-CD28+ DN T	CD14-CD19-CD3+gdTCR-CD56-CD4-CD8-CD57-CD28+
CD57+CD28+ DN T	CD14-CD19-CD3+gdTCR-CD56-CD4-CD8-CD57+CD28+
CD57+CD28- DN T	CD14-CD19-CD3+gdTCR-CD56-CD4-CD8-CD57+CD28-
CD57-CD28- DN T	CD14-CD19-CD3+gdTCR-CD56-CD4-CD8-CD57-CD28-
CD56+ T	CD14-CD19-CD3+gdTCR-CD56+
CD4+ CD56+ T	CD14-CD19-CD3+gdTCR-CD56+CD4+CD8-
TEMRA CD4+ CD56+ T	CD14-CD19-CD3+gdTCR-CD56+CD4+CD8-CD45RA+CCR7-CD27-
Naive CD4+ CD56+ T	CD14-CD19-CD3+gdTCR-CD56+CD4+CD8-CD45RA+CCR7+CD27+
EM CD4+ CD56+ T	CD14-CD19-CD3+gdTCR-CD56+CD4+CD8-CD45RA-CCR7-CD27-
TM CD4+ CD56+ T	CD14-CD19-CD3+gdTCR-CD56+CD4+CD8-CD45RA-CCR7-CD27+
CM CD4+ CD56+ T	CD14-CD19-CD3+gdTCR-CD56+CD4+CD8-CD45RA-CCR7+CD27+
HLA-DR+CD38+ CD4+ CD56+ T	CD14-CD19-CD3+gdTCR-CD56+CD4+CD8-HLA-DR+CD38+
HLA-DR+CD38- CD4+ CD56+ T	CD14-CD19-CD3+gdTCR-CD56+CD4+CD8-HLA-DR+CD38-
HLA-DR-CD38+ CD4+ CD56+ T	CD14-CD19-CD3+gdTCR-CD56+CD4+CD8-HLA-DR-CD38+
HLA-DR-CD38- CD4+ CD56+ T	CD14-CD19-CD3+gdTCR-CD56+CD4+CD8-HLA-DR-CD38-
CD57-CD28+ CD4+ CD56+ T	CD14-CD19-CD3+gdTCR-CD56+CD4+CD8-CD57-CD28+
CD57+CD28+ CD4+ CD56+ T	CD14-CD19-CD3+gdTCR-CD56+CD4+CD8-CD57+CD28+
CD57+CD28- CD4+ CD56+ T	CD14-CD19-CD3+gdTCR-CD56+CD4+CD8-CD57+CD28-
CD57-CD28- CD4+ CD56+ T	CD14-CD19-CD3+gdTCR-CD56+CD4+CD8-CD57-CD28-
DP CD56+ T	CD14-CD19-CD3+gdTCR-CD56+CD4+CD8+
TEMRA DP CD56+ T	CD14-CD19-CD3+gdTCR-CD56+CD4+CD8+CD45RA+CCR7-CD27-
Naïve DP CD56+ T	CD14-CD19-CD3+gdTCR-CD56+CD4+CD8+CD45RA+CCR7+CD27+
EM DP CD56+ T	CD14-CD19-CD3+gdTCR-CD56+CD4+CD8+CD45RA-CCR7-CD27-
TM DP CD56+ T	CD14-CD19-CD3+gdTCR-CD56+CD4+CD8+CD45RA-CCR7-CD27+
CM DP CD56+ T	CD14-CD19-CD3+gdTCR-CD56+CD4+CD8+CD45RA-CCR7+CD27+
HLADR+CD38- DP CD56+ T	CD14-CD19-CD3+gdTCR-CD56+CD4+CD8+HLA-DR+CD38-
HLADR+CD38+ DP CD56+ T	CD14-CD19-CD3+gdTCR-CD56+CD4+CD8+HLA-DR+CD38+
HLADR-CD38+ DP CD56+ T	CD14-CD19-CD3+gdTCR-CD56+CD4+CD8+HLA-DR-CD38+
HLADR-CD38- DP CD56+ T	CD14-CD19-CD3+gdTCR-CD56+CD4+CD8+HLA-DR-CD38-
CD57-CD28+ CD56+ DP T	CD14-CD19-CD3+gdTCR-CD56+CD4+CD8+CD57-CD28+
CD57+CD28+ CD56+ DP T	CD14-CD19-CD3+gdTCR-CD56+CD4+CD8+CD57+CD28+
CD57+CD28- CD56+ DP T	CD14-CD19-CD3+gdTCR-CD56+CD4+CD8+CD57+CD28-
CD57-CD28- CD56+ DP T	CD14-CD19-CD3+gdTCR-CD56+CD4+CD8+CD57-CD28-
CD8+ CD56+ T	CD14-CD19-CD3+gdTCR-CD56+CD8+CD4-
TEMRA CD8+ CD56+ T	CD14-CD19-CD3+gdTCR-CD56+CD8+CD4-CD45RA+CCR7-CD27-
Naïve CD8+ CD56+ T	CD14-CD19-CD3+gdTCR-CD56+CD8+CD4-CD45RA+CCR7+CD27+
EM CD8+ CD56+ T	CD14-CD19-CD3+gdTCR-CD56+CD8+CD4-CD45RA-CCR7-CD27-
CM CD8+ CD56+ T	CD14-CD19-CD3+gdTCR-CD56+CD8+CD4-CD45RA-CCR7+CD27+	YES
TM CD8+ CD56+ T	CD14-CD19-CD3+gdTCR-CD56+CD8+CD4-CD45RA-CCR7-CD27+
HLADR+CD38- CD8+ CD56+ T	CD14-CD19-CD3+gdTCR-CD56+CD8+CD4-HLA-DR+CD38-
HLADR+CD38+ CD8+ CD56+ T	CD14-CD19-CD3+gdTCR-CD56+CD8+CD4-HLA-DR+CD38+
HLADR-CD38+ CD8+ CD56+ T	CD14-CD19-CD3+gdTCR-CD56+CD8+CD4-HLA-DR-CD38+
HLADR-CD38- CD8+ CD56+ T	CD14-CD19-CD3+gdTCR-CD56+CD8+CD4-HLA-DR-CD38-
CD57-CD28+ CD8+ CD56+ T	CD14-CD19-CD3+gdTCR-CD56+CD8+CD4-CD57-CD28+
CD57+CD28+ CD8+ CD56+ T	CD14-CD19-CD3+gdTCR-CD56+CD8+CD4-CD57+CD28+
CD57+CD28- CD8+ CD56+ T	CD14-CD19-CD3+gdTCR-CD56+CD8+CD4-CD57+CD28-
CD57-CD28- CD8+ CD56+ T	CD14-CD19-CD3+gdTCR-CD56+CD8+CD4-CD57-CD28-
DN CD56+ T	CD14-CD19-CD3+gdTCR-CD56+CD4-CD8-
TEMRA DN CD56+ T	CD14-CD19-CD3+gdTCR-CD56+CD4-CD8-CD45RA+CCR7-CD27-
Naïve DN CD56+ T	CD14-CD19-CD3+gdTCR-CD56+CD4-CD8-CD45RA+CCR7+CD27+
EM DN CD56+ T	CD14-CD19-CD3+gdTCR-CD56+CD4-CD8-CD45RA-CCR7-CD27-
TM DN CD56+ T	CD14-CD19-CD3+gdTCR-CD56+CD4-CD8-CD45RA-CCR7-CD27+
CM DN CD56+ T	CD14-CD19-CD3+gdTCR-CD56+CD4-CD8-CD45RA-CCR7+CD27+
HLADR+CD38- DN CD56+T	CD14-CD19-CD3+gdTCR-CD56+CD4-CD8-HLA-DR+CD38-
HLADR+CD38+ DN CD56+T	CD14-CD19-CD3+gdTCR-CD56+CD4-CD8-HLA-DR+CD38+
HLADR-CD38+ DN CD56+T	CD14-CD19-CD3+gdTCR-CD56+CD4-CD8-HLA-DR-CD38+
HLADR-CD38- DN CD56+T	CD14-CD19-CD3+gdTCR-CD56+CD4-CD8-HLA-DR-CD38-
CD57-CD28+ DN CD56+ T	CD14-CD19-CD3+gdTCR-CD56+CD4-CD8-CD57-CD28+
CD57+CD28+ DN CD56+ T	CD14-CD19-CD3+gdTCR-CD56+CD4-CD8-CD57+CD28+
CD57+CD28- DN CD56+ T	CD14-CD19-CD3+gdTCR-CD56+CD4-CD8-CD57+CD28-
CD57-CD28- DN CD56+ T	CD14-CD19-CD3+gdTCR-CD56+CD4-CD8-CD57-CD28-
B cells	CD56-CD14-CD3-CD19+
Plasmablast	CD56-CD14-CD3-CD19+IgD-CD38++CD27++HLA-DR+
switched rested B	CD56-CD14-CD3-CD19+IgD-CD27+CD21+CD38+CD95-	YES
switched activated B	CD56-CD14-CD3-CD19+IgD-CD27+CD21-CD38-CD95+
atypical/exhausted memory B	CD56-CD14-CD3-CD19+IgD-CD27-CD21-CD38+
Atypical tissue-like memory DN B	CD56-CD14-CD3-CD19+IgD-CD27-CD21-CD38-
DN1 B	CD56-CD14-CD3-CD19+IgD-CD27-CD21+CD38+
CD11c+ atypical B	CD56-CD14-CD3-CD19+IgD-CD27-CD11c+
CD11c+ CD95+ atypical B	CD56-CD14-CD3-CD19+IgD-CD27-CD11c+CD95+
Activated naïve B	CD56-CD14-CD3-CD19+IgD+CD27-CD21-CD38-
Anergic naïve B	CD56-CD14-CD3-CD19+IgD+CD27-CD21-CD38+
Resting naïve transitional B	CD56-CD14-CD3-CD19+IgD+CD27-CD21+CD38+
