## Supplementary Table 2 for "Distinct Type 1 Immune Networks Underlie the Severity of Restrictive Lung Disease after COVID-19"

### Sheet: MEM labels
Supplementary Table 2. Molecular Signatures Of and Relationships Between T-cell Populations Derived from T-REX Analysis of Pulmonary Phenotypes.
Pop. ID	Enriched in	MEM Label	RMSD >90 (Within Pulm. Phenotype)	RMSD >90 (Outside Pulm. Phenotype)	RMSD >90 (Opposite Enrichment)
A_105	Healthy	CD8+9 CD45RO+9 CCR5+7 CCR6+6 CD27+5 CD95+4 CD127+3 T-bet+2 TCF-1+2 CD45RA+2 CXCR3+1		D_205
A_295	A	CD8+10 CD45RA+7 CCR5+4 T-bet+3 CD95+2	A_995	D_1595, D_2495, D_2595, D_3095, D_3395, D_3595
A_505	Healthy	CD45RA+8 CD27+7 gdTCR+6 CXCR3+6 CCR7+5 TCF-1+4 CD127+2 CD95+1		C_405
A_805	Healthy	CD4+9 CCR7+7 CD27+7 CD45RO+7 TCF-1+4 CD45RA+4 CD127+3 CD38+1 gdTCR+1	A_1705	D_1005, D_2205	A_2495, A_2595
A_995	A	CD8+10 CD45RA+6 CCR5+5 T-bet+3 CD45RO+3 CD95+2 CD4+1	A_295	D_1595, D_2495, D_2595, D_3095, D_3395	A_2495, A_2595
A_1295	A	CD45RO+10 CD8+9 CCR5+6 CD95+5 CD38+4 HLA-DR+2 T-bet+1 TCF-1+1 CCR7+1 CD27+1	A_3195	B_1095, C_1295, C_2095, C_2195, D_1795, D_2895, D_3495, D_4295
A_1305	Healthy	CD8+10 CCR7+7 CD27+7 CD45RA+7 TCF-1+4 CXCR3+3 CD127+2 gdTCR+1	A_2305	C_305, D_105, D_305, D_705, D_905, D_2105, E_205, E_805
A_1595	A	CD45RO+10 CD4+8 CD95+6 CCR7+4 CCR5+4 CD27+4 CD127+3 TCF-1+1 gdTCR+1	A_1995, A_2895, A_2995, A_3395	B_1395, D_4195
A_1705	Healthy	CD4+9 CCR7+7 CD27+7 CD45RO+6 TCF-1+5 CD45RA+5 CD127+3 CD38+2 gdTCR+1	A_805	D_1005, D_2205	A_2495, A_2595
A_1895	A	CD45RO+10 CD4+8 CD95+6 CCR5+4 CD127+3 CCR7+3 TCF-1+1 gdTCR+1	A_2295, A_2695, A_3295, A_3495, A_3595
A_1995	A	CD45RO+9 CD4+8 CD27+6 CCR7+5 CD95+5 CD127+4 TCF-1+2 CD38+1 gdTCR+1	A_1595, A_2895, A_2995, A_3395	B_1395, D_4195
A_2105	Healthy	CD8+10 CD27+7 CXCR3+7 CD45RA+5 TCF-1+4 CD45RO+4 T-bet+3 CD127+1 CD95+1		C_1105, D_2005, E_1205
A_2295	A	CD45RO+9 CD4+8 T-bet+3 CCR5+5 CD127+3 CXCR3+3 TCF-1+2 gdTCR+1 CD95+1	A_1895, A_2695, A_3295, A_3495, A_3595	D_1995
A_2305	Healthy	CD8+10 CCR7+7 CD45RA+7 CD27+6 TCF-1+4 CD127+1 CD38+1 gdTCR+1 CD45RO+1	A_1305	C_305, D_105, D_305, D_705, D_905, D_2105, E_205, E_805
A_2495	A	CD4+8 CCR7+7 CD45RA+7 CD27+5 CD38+3 TCF-1+2 CD127+2 CD45RO+2 gdTCR+1	A_2595	D_1005, D_2205	A_805, A_1705
A_2595	A	CD4+8 CCR7+7 CD27+5 CD45RA+5 CD45RO+5 TCF-1+2 CD127+2 CD38+2 gdTCR+1 CD95+1	A_2495	D_1005, D_2205	A_805, A_1705
A_2695	A	CD45RO+9 CD4+8 CCR5+4 CD95+4 T-bet+2 CD127+1 CD45RA+1	A_1895, A_2295, A_3295, A_3495, A_3595	D_1995
A_2895	A	CD45RO+10 CD4+8 CCR7+6 CD95+5 CD127+4 CD27+3 TCF-1+2 gdTCR+1	A_1595, A_1995, A_2995, A_3395	B_1395, D_4195
A_2995	A	CD45RO+9 CD4+8 CD95+6 CCR7+5 CD127+3 TCF-1+2 CCR5+1 gdTCR+1 CD27+1	A_1595, A_1995, A_2895, A_3395	B_1395, D_4195
A_3195	A	CD8+10 CD45RO+9 CCR5+5 CD95+4 T-bet+3 HLA-DR+3 CD38+1 CD45RA+1 CXCR3+1	A_1295	B_1095, C_1295, C_2095, C_2195, D_1795, D_2895, D_3495, D_4295
A_3295	A	CD45RO+10 CD4+9 CCR5+6 CD127+4 CD95+4 TCF-1+1 CCR6+1 gdTCR+1	A_1895, A_2295, A_2695, A_3495, A_3595	D_1995
A_3395	A	CD4+8 CD45RO+8 CCR7+5 CD27+5 CD127+4 CD95+4 CD45RA+2 TCF-1+1 gdTCR+1	A_1595, A_1995, A_2895, A_2995	B_1395, D_4195
A_3495	A	CD45RO+9 CD4+8 CD8+6 CCR5+4 CD95+3 T-bet+2 CD127+1 CD45RA+1	A_1895, A_2295, A_2695, A_3295, A_3595	D_1995
A_3595	A	CD45RO+9 CD4+8 CCR5+5 CD127+3 CD95+3 CD27+2 TCF-1+1 gdTCR+1 CD45RA+1	A_1895, A_2295, A_2695, A_3295, A_3495	D_1995
A_3795	A	CD45RO+9 CCR5+4 CD95+4 T-bet+2 CD127+1
B_1095	B	CD8+10 CD45RO+9 T-bet+4 CD95+3 HLA-DR+2 CCR5+2		A_1295, A_3195, C_1295, C_2095, C_2195, D_1795, D_2895, D_3495, D_4295
B_1395	B	CD4+9 CD45RO+9 CD27+7 CCR7+6 CD127+4 CD95+3 TCF-1+2 CCR6+1 gdTCR+1		A_1595, A_1995, A_2895, A_2995, A_3395, D_4195
C_305	Healthy	CD8+10 CD45RA+8 CCR7+7 CD27+7 TCF-1+5 CD38+2 CD127+1 gdTCR+1 CD45RO+1		A_1305, A_2305, D_105, D_305, D_705, D_905, D_2105, E_205, E_805
C_405	Healthy	CD27+7 CD45RA+6 TCF-1+5 gdTCR+5 CCR7+3 CD127+1 CD95+1 CXCR3+1		A_505
C_1105	Healthy	CD8+10 CD27+7 CXCR3+7 TCF-1+5 CD45RA+5 CD45RO+4 T-bet+3 CD127+1 CD95+1		A_2105, D_2005, E_1205
C_1295	C	CD8+10 CD45RO+9 T-bet+4 HLA-DR+3 CD95+4 CD38+2 CCR5+2	C_2095, C_2195	A_1295, A_3195, B_1095, D_1795, D_2895, D_3495, D_4295
C_2095	C	CD8+9 CD45RO+8 T-bet+4 HLA-DR+3 CD95+4 CCR5+2 CD38+1 CCR7+1 CD45RA+1	C_1295, C_2195	A_1295, A_3195, B_1095, D_1795, D_2895, D_3495, D_4295
C_2195	C	CD8+10 CD45RO+6 HLA-DR+5 T-bet+4 CD95+4 CCR5+3 CD45RA+3 CD38+2 CXCR3+1	C_1295, C_2095	A_1295, A_3195, B_1095, D_1795, D_2895, D_3495, D_4295
D_105	Healthy	CD8+10 CD45RA+8 CCR7+7 CD27+7 TCF-1+5 CD38+6 CD127+1	D_305, D_705, D_905, D_2105	A_1305, A_2305, C_305, E_805
D_205	Healthy	CD8+9 CD45RO+8 CCR6+7 CCR5+7 CD27+5 CD95+4 CD127+3 T-bet+2 TCF-1+2 CD45RA+2 CXCR3+1		A_105
D_305	Healthy	CD8+10 CD45RA+8 CCR7+7 CD27+7 TCF-1+5 CD127+1 gdTCR+1 CD45RO+1	D_105, D_705, D_905, D_2105	A_1305, A_2305, C_305, E_205, E_805
D_405	Healthy	gdTCR+8 CD45RO+8 T-bet+3 CD27+2 CD45RA+2 CD95+2 TCF-1+1 CD127+1 CCR7+1 CCR5+1		E_405
D_705	Healthy	CD8+10 CD45RA+8 CCR7+7 CD27+7 TCF-1+5 CD127+2 CXCR3+2 gdTCR+1 CD45RO+1	D_105, D_305, D_905, D_2105	A_1305, A_2305, C_305, E_205, E_805
D_905	Healthy	CD8+10 CD45RA+8 CCR7+7 CD27+7 TCF-1+5 CD38+2 CD127+1	D_105, D_305, D_705, D_2105	A_1305, A_2305, C_305, E_205, E_805
D_1005	Healthy	CD4+9 CCR7+7 CD27+7 CD45RO+6 TCF-1+5 CD45RA+5 CD127+3 CD38+3 gdTCR+1	D_2205	A_805, A_1705	A_2495, A_2595
D_1305	Healthy	CD45RO+8 CD8+7 CD127+4 CCR6+4 CD45RA+3 CD95+2 T-bet+1 TCF-1+1 CCR7+1 CCR5+1 CD27+1
D_1595	D	CD8+10 CD45RA+8 T-bet+4 HLA-DR+3 CD38+3 CD95+3 CCR5+2 CD45RO+1	D_2495, D_2595, D_3095, D_3395	A_295, A_995
D_1795	D	CD8+10 CD45RO+6 T-bet+4 HLA-DR+4 CCR5+4 CD45RA+4 CD95+4 CD38+1 CXCR3+1	D_2895, D_3495, D_4295	A_1295, A_3195, B_1095, C_1295, C_2095, C_2195
D_1995	D	CD45RO+9 CD4+8 T-bet+4 CD95+3 HLA-DR+2 CCR5+2 CD38+1 gdTCR+1		A_2295, A_2695, A_3295, A_3495, A_3595
D_2005	Healthy	CD8+10 CD27+7 CXCR3+7 CD45RA+5 TCF-1+4 CD45RO+3 T-bet+2 CD127+1 CD95+1		A_2105, C_1105, E_1205
D_2105	Healthy	CD8+10 CD45RA+8 CCR7+7 CD27+7 TCF-1+5 CXCR3+5 CD38+2 CD127+1 gdTCR+1	D_105, D_305, D_705, D_905	A_1305, A_2305, C_305, E_205, E_805
D_2205	Healthy	CD4+9 CCR7+7 CD27+7 CD45RO+7 CD38+6 TCF-1+5 CD45RA+4 CD127+2 gdTCR+1	D_1005	A_805, A_1705	A_2495, A_2595
D_2495	D	CD8+10 CD45RA+8 CCR5+5 T-bet+3 HLA-DR+3 CD95+4 TCF-1+1	D_1595,D_2595, D_3095, D_3395	A_295, A_995
D_2595	D	CD45RA+9 CD8+7 T-bet+3 CCR5+3 CD95+3 TCF-1+1 HLA-DR+1 CD45RO+1	D_1595,D_2495, D_3095, D_3395	A_295, A_995
D_2795	D	CD4+8 CD45RO+6 T-bet+4 CD45RA+4 HLA-DR+2 CD95+2 CD38+1 CCR5+1 gdTCR+1
D_2895	D	CD8+10 CD45RO+8 CD95+4 T-bet+4 HLA-DR+3 CCR5+3 CD45RA+2 CD38+1 gdTCR+1	D_1795, D_3495, D_4295	A_1295, A_3195, B_1095, C_1295, C_2095, C_2195
D_2995	D	CD8+8 CCR5+7 CD45RA+7 CD95+5 CD127+4 CD45RO+3 CD27+2 TCF-1+1 CCR6+1 CXCR3+1
D_3095	D	CD8+9 CD45RA+8 T-bet+4 CD95+2 CD45RO+2	D_1595, D_2495, D_2595, D_3395	A_295, A_995
D_3295	D	CD8+10 CD45RO+9 HLA-DR+6 CCR5+6 CD95+6 T-bet+2 TCF-1+1 CD38+1 CD45RA+1
D_3395	D	CD8+10 CD45RA+8 CCR5+5 T-bet+4 CD95+3 HLA-DR+1 gdTCR+1 CD45RO+1 CXCR3+1	D_1595, D_2495, D_2595, D_3095	A_295, A_995
D_3495	D	CD8+10 CD45RO+9 T-bet+4 HLA-DR+4 CD95+4 CCR5+3 CD38+1 CD45RA+1	D_1795, D_2895, D_4295	A_1295, A_3195, B_1095, C_1295, C_2095, C_2195
D_3595	D	CD8+8 T-bet+4 gdTCR+7 CD45RA+7 CCR5+2 CD95+2 TCF-1+2 HLA-DR+1 CD45RO+1		E_1895
D_3795	D	CD45RA+9 CCR5+5 CD95+5 HLA-DR+3 CD27+3 T-bet+2 TCF-1+1 CCR7+1 CD8+1 gdTCR+1 CD45RO+1
D_4195	D	CD45RO+10 CD4+9 CCR7+6 CD127+4 TCF-1+3 CD95+3 CD27+2		A_1595, A_1995, A_2895, A_2995, A_3395, B_1395
D_4295	D	CD45RO+10 CD8+9 T-bet+3 HLA-DR+4 CD95+5 CCR5+4 TCF-1+2 CCR7+1 CXCR3+1	D_1795, D_2895, D_3495	A_1295, A_3195, B_1095, C_1295, C_2095, C_2195
E_205	Healthy	CD8+8 CD45RA+7 CCR7+5 TCF-1+2 CD27+2 CD45RO+2	E_805	A_1305, A_2305, C_305, D_305, D_705, D_905, D_2105
E_405	Healthy	gdTCR+8 CD45RO+8 T-bet+3 CD27+2 CD45RA+2 CD95+2 TCF-1+1 CCR7+1 CCR5+1		D_405
E_805	Healthy	CD8+10 CD45RA+8 CCR7+7 CD27+7 TCF-1+5 CD45RO+3 CD127+2 CD38+1	E_205	A_1305, A_2305, C_305, D_105, D_305, D_705, D_905, D_2105
E_1205	Healthy	CD8+9 CD27+7 CXCR3+7 CD45RA+5 TCF-1+4 T-bet+3 CD45RO+3 CD127+1 CD95+1		A_2105, C_1105, D_2005
E_1595	E	CD8+10 CD45RO+10 CCR5+6 CXCR3+6 CD27+5 CD95+5 CXCR5+4 TCF-1+3 HLA-DR+3 T-bet+2 CD38+2 CD4+1
E_1895	E	CD8+8 gdTCR+7 CD45RA+7 T-bet+4 CCR5+2 CD95+2 CD4+1 CD45RO+1		D_3595
E_2395	E	CD8+10 CD45RA+9 CCR5+6 CXCR3+5 CD27+4 CD95+4 T-bet+3 TCF-1+3 HLA-DR+2 CD4+1 CD45RO+1
MEM, Marker Enrichment Modeling; RMSD, Root Mean Square Deviation
